# Stc2a inhibits IGF-stimulated somatic growth in favor of organismal survival under hypoxia

**DOI:** 10.1101/2025.10.16.682858

**Authors:** Zhengyi Wang, Jinay Shah, Shuang Li, Shriya Jaggi, Hui Xu, Cunming Duan

**Affiliations:** Department of Molecular, Cellular, and Developmental Biology, University of Michigan, Ann Arbor, MI48109

**Keywords:** Stanniocalcin 2, Insulin-like growth factor, IGF1 receptor, Papp-a, Hypoxia-inducible factor, Zebrafish

## Abstract

In response to hypoxia, animals reduce somatic growth to shift energy resources toward the maintenance of vital functions and survival. Although this phenomenon is widespread in the animal kingdom, the factors and mechanisms involved remain poorly understood. Here we report that hypoxia causes major changes in zebrafish transcriptomic landscapes with hormonal activity or hormonal signaling identified as most prominently up-regulated GO term and KEGG pathway. Among the top in this group is Stanniocalcin 2a (Stc2a), a secreted glycoprotein that inhibits insulin-like growth factor (IGF) signaling by binding to pappalysin metalloproteinases and inhibiting their activities. The hypoxic induction of *stc2a* expression is attenuated in Hif2-deficient fish. Genetic deletion of Stc2a increased the developmental speed and growth rate, resulting in enlarged adult organ and body size. Under hypoxia, *stc2a*^-/-^ fish grew faster than wild-type fish but showed reduced survival rate. These phenotypes were reversed by inhibiting pappalysin activity or blocking IGF signaling. These findings suggest that Stc2a limits IGF-mediated growth in favor of survival and that the induction of Stc2a is part of a conserved mechanism regulating the trade-off between somatic growth and survival under hypoxic stress.
