## Supplemental Table 1 for "Stc2a inhibits IGF-stimulated somatic growth in favor of organismal survival under hypoxia"

### Sheet: Sheet1
Gene	Primer Sequence	Application
stc2a	F: 5’-GCTCGAGAAATTGAGAGTCGAA-3’	Genotyping
stc2a	R: 5’-CCGGTTTCTCGGGGTGAC-3'	Genotyping
18s	F: 5'-AATCGCATTTGCCATCACCG-3'	RT-qPCR
18s	R: 5'-TCACCACCCTCTCAACCTCA-3'	RT-qPCR
beta-actin	F: 5’ –GATCTGGCATCACACCTTCTAC – 3’	RT-qPCR
beta-actin	R: 5’ –CCTGGATGGCCACATACA – 3’	RT-qPCR
stc2a	F: 5'-TATGGTCTTCCAGCTTCAGCG-3’	RT-qPCR
stc2a	R: 5'-CGAGTAATGGCTTCCTTCACCT-3'	RT-qPCR
pfkfb3	F: 5’-AACCGCATTCAAGACCACATCCAG-3’	RT-qPCR
pfkfb3	R: 5’-TCGTGTAGACAGACCAGAATCTCCTC-3’	RT-qPCR
ucp3	F: 5’-GTGATGAGGGGTGTTCGAGG-3’	RT-qPCR
ucp3	R: 5’-TAGGTTATCTGTCATGAGGTCG-3’	RT-qPCR
msmo1	F: 5’-GGCCCAGTGTTTTGGTTGTG-3’	RT-qPCR
msmo1	R: 5’-CTGCATGCCAAATGGAGAAGTG-3’	RT-qPCR
gck	F: 5’-GACCGGCACAGGTGAAATGTTG-3’	RT-qPCR
gck	R: 5’-TCCAAATCCTCGTGACGCACTG-3’	RT-qPCR
ppp1r3c2a	F: 5’-TCCTTGGCAATGACCGCTTT-3’	RT-qPCR
ppp1r3c2a	R: 5’-GATGGTGAAATGGAATGTCTGCTTT-3’	RT-qPCR
apoba	F: 5’-AAGGGAAGAAGATGCGTGGG-3’	RT-qPCR
apoba	R: 5’-CTCATAGACTCCAACCTGGCG-3’	RT-qPCR
trpv6	F: 5’- GGACCCTACGTCATTGTGATAC -3’	RT-qPCR
trpv7	R: 5’- GGTACTGCGGAAGTGCTAAG -3’	RT-qPCR
igfbp1a	F: 5’- CCACCAGTTTCTTGCGTATC -3’	RT-qPCR
igfbp1a	R: 5’- AGCCTAACCACAGCCAAAGCGAG -3’	RT-qPCR
per2	F: 5’- ACAGCGTCATCCGCTATCTG -3’	RT-qPCR
per2	R: 5’- TGTTGGAGGAGGATTGGCAC -3’	RT-qPCR
egln3	F: 5’- TGGCAGGGCAAAGTAGTGGA -3’	RT-qPCR
egln3	R: 5’- AACAAGCCACCATTGCCTTTGA -3’	RT-qPCR
cry3b	F: 5’- ACGGAGACTTCATCAGACGTTACT -3’	RT-qPCR
cry3b	R: 5’- GTCCACACCGATCACGCATT -3’	RT-qPCR
cry2	F: 5’- TCACTGTTCCCAAGCCCAAC -3'	RT-qPCR
cry2	R: 5’- AGCGCCTCCGTAACTTCATAA -3’	RT-qPCR
hbae5	F: 5’- CCCTCTGTGAAGAAGCAGGG -3’	RT-qPCR
hbae5	R: 5’- GACAGTGAGACAGGAGCTTGA -3’	RT-qPCR
lss	F: 5’- AGAGTGCCTTACACAAGCCC -3’	RT-qPCR
lss	R: 5’- GGGAAAGCCTCCCTTGTTCA -3’	RT-qPCR
abcb5	F: 5’- GAGCACACCCTACAAGGCAA -3’	RT-qPCR
abcb5	R: 5’- GTAAGGAATGGCCTGAGCGA -3’	RT-qPCR
rnasel3	F: 5’- TGTCAAGAAGAGCAAGTCATTTC -3’	RT-qPCR
rnasel3	R: 5’- CTGGTTGACCGTAAGTGGACA -3’	RT-qPCR
sqlea	F: 5’- GAAAGACACCGGGATGCTCA -3’	RT-qPCR
sqlea	R: 5’- CTGCATGGTGGGCTTTGAAC -3’	RT-qPCR
crp3	F: 5’- AACCTGCTGAATCGGACTTGGAG -3’	RT-qPCR
crp3	R: 5’- AGTTTTACCACCGAGACCCAC -3’	RT-qPCR
